# Altered Subgenomic RNA Expression in SARS-CoV-2 B.1.1.7 Infections

**DOI:** 10.1101/2021.03.02.433156

**Authors:** Matthew D Parker, Benjamin B. Lindsey, Dhruv R Shah, Sharon Hsu, Alexander J Keeley, David G Partridge, Shay Leary, Alison Cope, Amy State, Katie Johnson, Nasar Ali, Rasha Raghei, Joe Heffer, Nikki Smith, Peijun Zhang, Marta Gallis, Stavroula F Louka, Hailey R Hornsby, Max Whiteley, Benjamin H Foulkes, Stella Christou, Paige Wolverson, Manoj Pohare, Samantha E Hansford, Luke R Green, Cariad Evans, Mohammad Raza, Dennis Wang, Silvana Gaudieri, Simon Mallal, The COVID-19 Genomics UK (COG-UK) consortium, Thushan I. de Silva

## Abstract

SARS-CoV-2 lineage B.1.1.7 viruses are more transmissible, may lead to greater clinical severity, and result in modest reductions in antibody neutralization. subgenomic RNA (sgRNA) is produced by discontinuous transcription of the SARS-CoV-2 genome and is a crucial step in the SARS-CoV-2 life cycle. Applying our tool (periscope) to ARTIC Network Oxford Nanopore genomic sequencing data from 4400 SARS-CoV-2 positive clinical samples, we show that normalised sgRNA expression profiles are significantly increased in B.1.1.7 infections (n=879). This increase is seen over the previous dominant circulating lineage in the UK, B.1.177 (n=943), which is independent of genomic reads, E gene cycle threshold and days since symptom onset at sampling. A noncanonical sgRNA which could represent ORF9b is found in 98.4% of B.1.1.7 SARS-CoV-2 infections compared with only 13.8% of other lineages, with a 16-fold increase in median expression. We hypothesise that this is a direct consequence of a triple nucleotide mutation in nucleocapsid (28280:GAT>CAT, D3L) creating a transcription regulatory-like sequence complementary to a region 3’ of the genomic leader. These findings provide a unique insight into the biology of B.1.1.7 and support monitoring of sgRNA profiles in sequence data to evaluate emerging potential variants of concern.

**One Sentence Summary:** The recently emerged and more transmissible SARS-CoV-2 lineage B.1.1.7 shows greater subgenomic RNA expression in clinical infections and enhanced expression of a noncanonical subgenomic RNA near ORF9b.
