## Supplementary File 5 for "Altered Subgenomic RNA Expression in SARS-CoV-2 B.1.1.7 Infections"

sample	age	gender	collection_date	week	year	coverage	lineage	HOCI	HCW	protocol	ect	rct	extraction	rlu
CAMC-9D6EC4						0.97958	B.1.22	False	False	V3-LOCOST
CAMC-9D6E5B						0.99699	B.1.177.13	False	False	V3-LOCOST
CAMC-9D6F49						0.99702	B.1	False	False	V3-LOCOST
CAMC-9D7054						0.97877	B.1.36.12	False	False	V3-LOCOST
CAMC-9D7582						0.99705	B.1.160	False	False	V3-LOCOST
CAMC-9D70EB						0.99695	B.1.1.315	False	False	V3-LOCOST
CAMC-9D6DF4						0.99705	B.1.1.37	False	False	V3-LOCOST
CAMC-9D7009						0.99705	B.1.177.15	False	False	V3-LOCOST
CAMC-9D70FA						0.99699	B.1.177	False	False	V3-LOCOST
CAMC-9D7230						0.99702	B.1.177	False	False	V3-LOCOST
CAMC-9D6E1F						0.99705	B.1.1.37	False	False	V3-LOCOST
CAMC-9D7018						0.99705	B.1.221	False	False	V3-LOCOST
CAMC-9D6E2E						0.99705	B.1.177	False	False	V3-LOCOST
CAMC-9D6F67						0.99705	B.1.177	False	False	V3-LOCOST
CAMC-9D6F2B						0.99705	B.1.177	False	False	V3-LOCOST
CAMC-9D6E79						0.97924	B.1.177	False	False	V3-LOCOST
CAMC-9D725E						0.96773	B.1.1.311	False	False	V3-LOCOST
CAMC-9D750A						0.99709	B.1.1.315	False	False	V3-LOCOST
CAMC-9D6E3D						0.98808	B.1.1.37	False	False	V3-LOCOST
CAMC-9D72F4						0.99702	B.1.177	False	False	V3-LOCOST
CAMC-9D72B8						0.9689	B.1.36.17	False	False	V3-LOCOST
CAMC-9D7090						0.98805	B.1.1.306	False	False	V3-LOCOST
CAMC-9D7300						0.99541	B.1.1.311	False	False	V3-LOCOST
CAMC-9D74B2						0.99695	B.1.36	False	False	V3-LOCOST
CAMC-9D7564						0.99705	B.1.221	False	False	V3-LOCOST
CAMC-9D7397						0.98812	B.1.177	False	False	V3-LOCOST
CAMC-9D7476						0.99705	B.1.36.17	False	False	V3-LOCOST
CAMC-9D70AF						0.98812	B.1.1.37	False	False	V3-LOCOST
CAMC-9D736A						0.98805	B.1.36.17	False	False	V3-LOCOST
CAMC-9D7142						0.97854	B.1.1	False	False	V3-LOCOST
CAMC-9D726D						0.98812	B.1	False	False	V3-LOCOST
CAMC-9D74A3						0.92936	B.1.177	False	False	V3-LOCOST
CAMC-9D7203						0.99699	B.1.1.37	False	False	V3-LOCOST
CAMC-9D74C1						0.93542	B.1.177.9	False	False	V3-LOCOST
CAMC-9D71AC						0.99699	B.1.177	False	False	V3-LOCOST
CAMC-9D735B						0.97951	B.1.258.7	False	False	V3-LOCOST
CAMC-9D74FE						0.99705	B.1.1.307	False	False	V3-LOCOST
CAMC-9D719D						0.99699	B.1.177.19	False	False	V3-LOCOST
CAMC-9D7081						0.91624	B.1.1.32	False	False	V3-LOCOST
CAMC-9D7133						0.99705	B.1.1	False	False	V3-LOCOST
ALDP-9E96E4						0.96843	B.1.177	False	False	V3-LOCOST
ALDP-9E9857						0.99628	B.1.36.17	False	False	V3-LOCOST
ALDP-9E9383						0.96816	B.1.1.307	False	False	V3-LOCOST
ALDP-9E91C5						0.90613	B.1.1.279	False	False	V3-LOCOST
ALDP-9E956F						0.98711	B.1.1.303	False	False	V3-LOCOST
ALDP-9E97D2						0.98684	B.1.1.315	False	False	V3-LOCOST
ALDP-9E9374						0.91172	B.1.160	False	False	V3-LOCOST
ALDP-9E964E						0.98647	B.1.1.311	False	False	V3-LOCOST
ALDP-9E95BA						0.97713	B.1.1.315	False	False	V3-LOCOST
ALDP-9E93A1						0.98708	B.1.160	False	False	V3-LOCOST
ALDP-9E971E						0.96823	B.1.235	False	False	V3-LOCOST
ALDP-9E9866						0.98801	B.1.160	False	False	V3-LOCOST
ALDP-9E9884						0.99705	B.1.177	False	False	V3-LOCOST
ALDP-9E957E						0.93887	B.1.1.253	False	False	V3-LOCOST
ALDP-9E970F						0.99702	B.1.177.20	False	False	V3-LOCOST
ALDP-9E5CB9						0.98728	B.1.1.253	False	False	V3-LOCOST
ALDP-9E9620						0.95695	B.1.1.311	False	False	V3-LOCOST
ALDP-9E97C3						0.97847	B.1.1.307	False	False	V3-LOCOST
ALDP-9E9392						0.98711	B.1.1.315	False	False	V3-LOCOST
ALDP-9E965D						0.99702	B.1.177	False	False	V3-LOCOST
ALDP-9E97E1						0.99538	B.1.1.311	False	False	V3-LOCOST
ALDP-9E95AB						0.98708	B.1.1.37	False	False	V3-LOCOST
ALDP-9E9198						0.9686	B.1.36.9	False	False	V3-LOCOST
ALDP-9E96B7						0.98798	B.1.258.3	False	False	V3-LOCOST
ALDP-9E96F3						0.99705	B.1.1.255	False	False	V3-LOCOST
ALDP-9E982A						0.9685	B.1.177	False	False	V3-LOCOST
ALDP-9E9699						0.99705	B.1.177	False	False	V3-LOCOST
ALDP-9E91A7						0.9682	B.1.1.37	False	False	V3-LOCOST
ALDP-9E97F0						0.99702	B.1.177	False	False	V3-LOCOST
ALDP-9E959C						0.95859	B.1.1.253	False	False	V3-LOCOST
ALDP-9E95F6						0.9771	B.1.1.315	False	False	V3-LOCOST
ALDP-9E95D8						0.97717	B.1.1.315	False	False	V3-LOCOST
ALDP-9E97B4						0.99541	B.1.1.311	False	False	V3-LOCOST
ALDP-9E958D						0.97713	B.1.1.311	False	False	V3-LOCOST
ALDP-9E91D4						0.99538	B.1.1.311	False	False	V3-LOCOST
ALDP-9E9550						0.97787	B.1.258.3	False	False	V3-LOCOST
ALDP-9E981B						0.97707	B.1.1.286	False	False	V3-LOCOST
ALDP-9E9365						0.97717	B.1.1.307	False	False	V3-LOCOST
ALDP-9E9189						0.97713	B.1.177	False	False	V3-LOCOST
ALDP-9E9963						0.98721	B.1.177	False	False	V3-LOCOST
ALDP-9E98EE						0.98724	B.1.177	False	False	V3-LOCOST
ALDP-9E9295						0.98735	B.1.177	False	False	V3-LOCOST
ALDP-9E9A33						0.98728	B.1.177.17	False	False	V3-LOCOST
ALDP-9E99CD						0.98728	B.1.177	False	False	V3-LOCOST
ALDP-9E966C						0.98701	B.1.36.17	False	False	V3-LOCOST
ALDP-9E9A06						0.98728	B.1.177	False	False	V3-LOCOST
ALDP-9E9990						0.98724	B.1.177	False	False	V3-LOCOST
ALDP-9E975A						0.98728	B.1.177	False	False	V3-LOCOST
ALDP-9E9769						0.97847	B.1.177	False	False	V3-LOCOST
ALDP-9E9A24						0.98735	B.1.258.3	False	False	V3-LOCOST
ALDP-9E99FA						0.98735	B.1.177	False	False	V3-LOCOST
ALDP-9E96D5						0.97847	B.1.177	False	False	V3-LOCOST
ALDP-9E99AF						0.92216	B.1.1.37	False	False	V3-LOCOST
ALDP-9E9945						0.95785	B.1.1.236	False	False	V3-LOCOST
ALDP-9E99EB						0.9857	B.1.1.311	False	False	V3-LOCOST
ALDP-9E9909						0.98728	B.1.177	False	False	V3-LOCOST
ALDP-9E9927						0.97737	B.1.177	False	False	V3-LOCOST
ALDP-9E9778						0.97737	B.1.177	False	False	V3-LOCOST
ALDP-9E9A42						0.98721	B.1.1.37	False	False	V3-LOCOST
ALDP-9E98A2						0.9774	B.1.36.17	False	False	V3-LOCOST
ALDP-9E96C6						0.97847	B.1.177	False	False	V3-LOCOST
ALDP-9E9602						0.98735	B.1.177	False	False	V3-LOCOST
ALDP-9E92A4						0.98735	B.1.177	False	False	V3-LOCOST
ALDP-9E973C						0.98728	B.1.177	False	False	V3-LOCOST
ALDP-9E972D						0.97734	B.1.177	False	False	V3-LOCOST
ALDP-9E9787						0.98728	B.1.177.4	False	False	V3-LOCOST
ALDP-9E98FD						0.99699	B.1.1.307	False	False	V3-LOCOST
ALDP-9E9A15						0.93308	B.1.177	False	False	V3-LOCOST
ALDP-9E9796						0.99699	B.1.1.236	False	False	V3-LOCOST
ALDP-9E98C0						0.98718	B.1.177	False	False	V3-LOCOST
ALDP-9E9972						0.9857	B.1.1.311	False	False	V3-LOCOST
ALDP-9E9954						0.99705	B.1.1.311	False	False	V3-LOCOST
ALDP-9E99DC						0.97841	B.1.1.307	False	False	V3-LOCOST
ALDP-9E9893						0.98735	B.1.1.307	False	False	V3-LOCOST
ALDP-9E974B						0.98721	B.1.177	False	False	V3-LOCOST
ALDP-9E99BE						0.97841	B.1.1.307	False	False	V3-LOCOST
ALDP-9E9611						0.9774	B.1.177	False	False	V3-LOCOST
ALDP-9E92B3						0.92337	B.1.1.232	False	False	V3-LOCOST
ALDP-9E967B						0.98724	B.1.160	False	False	V3-LOCOST
QEUH-A01700						0.97569	B.1.1.311	False	False	V3-LOCOST
QEUH-A01A8F						0.98735	B.1.177	False	False	V3-LOCOST
QEUH-A01366						0.99692	B.1.177	False	False	V3-LOCOST
QEUH-A0175B						0.97727	B.1.1	False	False	V3-LOCOST
QEUH-A01ACB						0.98724	B.1	False	False	V3-LOCOST
QEUH-A01409						0.98704	B.1	False	False	V3-LOCOST
QEUH-A01C4D						0.98724	B.1.177	False	False	V3-LOCOST
QEUH-A01463						0.97767	B.1.36.9	False	False	V3-LOCOST
QEUH-A0173D						0.97938	B.1.1.1	False	False	V3-LOCOST
QEUH-A013B1						0.98721	B.1.177	False	False	V3-LOCOST
QEUH-A01C7A						0.98735	B.1.1.315	False	False	V3-LOCOST
QEUH-A013FD						0.98728	B.1.1	False	False	V3-LOCOST
QEUH-A01A9E						0.99692	B.1.258.3	False	False	V3-LOCOST
QEUH-A01393						0.90676	B.1	False	False	V3-LOCOST
QEUH-A01357						0.98728	B.1.177	False	False	V3-LOCOST
QEUH-A01CB6						0.97744	B.1.1.303	False	False	V3-LOCOST
QEUH-A01454						0.98731	B.1.177	False	False	V3-LOCOST
QEUH-A01C3E						0.98724	B.1	False	False	V3-LOCOST
QEUH-A01384						0.98728	B.1.177	False	False	V3-LOCOST
QEUH-A013C0						0.98735	B.1.177	False	False	V3-LOCOST
QEUH-A013DF						0.98724	B.1	False	False	V3-LOCOST
QEUH-A01A61						0.98564	B.1.1.311	False	False	V3-LOCOST
QEUH-A01BC8						0.94275	B.1.258.3	False	False	V3-LOCOST
QEUH-A01779						0.95069	B.1.1.307	False	False	V3-LOCOST
QEUH-A01C01						0.98714	B.1.177	False	False	V3-LOCOST
QEUH-A016F4						0.98735	B.1.177.18	False	False	V3-LOCOST
QEUH-A01445						0.98721	B.1	False	False	V3-LOCOST
QEUH-A01ADA						0.98724	B.1	False	False	V3-LOCOST
QEUH-A01C10						0.98728	B.1.1.315	False	False	V3-LOCOST
QEUH-A01C6B						0.98728	B.1.36	False	False	V3-LOCOST
QEUH-A016E5						0.98718	B.1.1.308	False	False	V3-LOCOST
QEUH-A01C2F						0.96739	B.1.1	False	False	V3-LOCOST
QEUH-A01C98						0.98728	B.1	False	False	V3-LOCOST
QEUH-A01B9B						0.98989	B.1.240	False	False	V3-LOCOST
QEUH-A0172E						0.96776	B.1.177	False	False	V3-LOCOST
QEUH-A013EE						0.9774	B.1.177	False	False	V3-LOCOST
QEUH-A01375						0.97888	B.1	False	False	V3-LOCOST
QEUH-A01CA7						0.98735	B.1.1.309	False	False	V3-LOCOST
QEUH-A334E0						0.99699	B.1.1.307	False	False	V3-LOCOST
QEUH-A333E3						0.98728	B.1.177.16	False	False	V3-LOCOST
QEUH-A333F2						0.98735	B.1.177.17	False	False	V3-LOCOST
QEUH-A333C5						0.93324	B.1.177	False	False	V3-LOCOST
QEUH-A3336B						0.98735	B.1.177	False	False	V3-LOCOST
QEUH-A33486						0.96264	B.1.1.311	False	False	V3-LOCOST
QEUH-A33477						0.98728	B.1.177	False	False	V3-LOCOST
QEUH-A3328C						0.94978	B.1.36.12	False	False	V3-LOCOST
QEUH-A33389						0.97931	B.1.177.16	False	False	V3-LOCOST
QEUH-A3350B						0.98735	B.1.177	False	False	V3-LOCOST
QEUH-A3343B						0.99705	B.1.177	False	False	V3-LOCOST
QEUH-A3326E						0.99692	B.1.177	False	False	V3-LOCOST
QEUH-A337E7						0.99699	B.1.177.10	False	False	V3-LOCOST
QEUH-A3335C						0.98735	B.1.1.315	False	False	V3-LOCOST
QEUH-A332B9						0.98721	B.1.177	False	False	V3-LOCOST
QEUH-A334D1						0.97908	B.1.177	False	False	V3-LOCOST
QEUH-A333B6						0.98735	B.1.177	False	False	V3-LOCOST
QEUH-A332AA						0.98735	B.1.177	False	False	V3-LOCOST
QEUH-A3351A						0.98731	B.1.177	False	False	V3-LOCOST
QEUH-A3340E						0.98728	B.1.177	False	False	V3-LOCOST
QEUH-A33565						0.98694	B.1.258.10	False	False	V3-LOCOST
QEUH-A3341D						0.98735	B.1.177	False	False	V3-LOCOST
QEUH-A33592						0.98735	B.1.177	False	False	V3-LOCOST
QEUH-A33556						0.99705	B.1.177.16	False	False	V3-LOCOST
QEUH-A33583						0.96964	B.1	False	False	V3-LOCOST
QEUH-A3342C						0.98735	B.1.177	False	False	V3-LOCOST
QEUH-A335A1						0.98714	B.1.1.37	False	False	V3-LOCOST
QEUH-A33538						0.98735	B.1.177	False	False	V3-LOCOST
QEUH-A3418E						0.96324	B.1.258.4	False	False	V3-LOCOST
QEUH-A3327D						0.98721	B.1.177	False	False	V3-LOCOST
QEUH-A33574						0.95116	B.1.1.315	False	False	V3-LOCOST
QEUH-A333D4						0.96796	B.1.177.16	False	False	V3-LOCOST
QEUH-A334FF						0.99705	B.1.177.16	False	False	V3-LOCOST
QEUH-A3344A						0.98728	B.1.177	False	False	V3-LOCOST
QEUH-A33468						0.98735	B.1.177	False	False	V3-LOCOST
QEUH-A341D9						0.98735	B.1.177.17	False	False	V3-LOCOST
QEUH-A332C8						0.98721	B.1.177	False	False	V3-LOCOST
QEUH-A333A7						0.98731	B.1.177	False	False	V3-LOCOST
QEUH-A33547						0.99705	B.1.1.315	False	False	V3-LOCOST
QEUH-A338B7						0.98735	B.1.177.16	False	False	V3-LOCOST
QEUH-A33741						0.9857	B.1.177	False	False	V3-LOCOST
QEUH-A335FC						0.97737	B.1.177.16	False	False	V3-LOCOST
QEUH-A336EA						0.99699	B.1.177	False	False	V3-LOCOST
QEUH-A336AE						0.98731	B.1.177	False	False	V3-LOCOST
QEUH-A33714						0.97804	B.1.177.4	False	False	V3-LOCOST
QEUH-A33644						0.99705	B.1.177	False	False	V3-LOCOST
QEUH-A33820						0.97847	B.1.1.307	False	False	V3-LOCOST
QEUH-A33680						0.98735	B.1.177	False	False	V3-LOCOST
QEUH-A335B0						0.98735	B.1.177	False	False	V3-LOCOST
QEUH-A336F9						0.99705	B.1.177	False	False	V3-LOCOST
QEUH-A33635						0.98735	B.1.177.8	False	False	V3-LOCOST
QEUH-A33529						0.98735	B.1.1.37	False	False	V3-LOCOST
QEUH-A335DE						0.96106	B.1.1.1	False	False	V3-LOCOST
QEUH-A336BD						0.98735	B.1.177.4	False	False	V3-LOCOST
QEUH-A33608						0.95116	B.1.1.37	False	False	V3-LOCOST
QEUH-A3385D						0.9774	B.1.177	False	False	V3-LOCOST
QEUH-A334B3						0.99595	B.1.177	False	False	V3-LOCOST
QEUH-A3378D						0.97847	B.1.1.307	False	False	V3-LOCOST
QEUH-A337AB						0.98731	B.1.177	False	False	V3-LOCOST
QEUH-A33705						0.98735	B.1.177.17	False	False	V3-LOCOST
QEUH-A33662						0.99411	B.1.177.5	False	False	V3-LOCOST
QEUH-A3388A						0.94121	B.1.177	False	False	V3-LOCOST
QEUH-A33732						0.98735	B.1.177.16	False	False	V3-LOCOST
QEUH-A33671						0.98735	B.1.177.5	False	False	V3-LOCOST
QEUH-A33899						0.99705	B.1.177.4	False	False	V3-LOCOST
QEUH-A334A4						0.98735	B.1.177	False	False	V3-LOCOST
QEUH-A334C2						0.98735	B.1.177	False	False	V3-LOCOST
QEUH-A33723						0.97844	B.1.1.307	False	False	V3-LOCOST
QEUH-A3386C						0.99705	B.1.177	False	False	V3-LOCOST
QEUH-A3379C						0.97764	B.1.36	False	False	V3-LOCOST
QEUH-A3384E						0.97804	B.1.177.4	False	False	V3-LOCOST
QEUH-A33653						0.98644	B.1.177	False	False	V3-LOCOST
QEUH-A335ED						0.98735	B.1.1.37	False	False	V3-LOCOST
QEUH-A33811						0.98735	B.1.177	False	False	V3-LOCOST
QEUH-A335CF						0.97111	B.1.1.1	False	False	V3-LOCOST
QEUH-A3377E						0.98457	B.1.177	False	False	V3-LOCOST
QEUH-A338A8						0.96662	B.1.177.4	False	False	V3-LOCOST
QEUH-A3369F						0.98711	B.1.258	False	False	V3-LOCOST
QEUH-A336CC						0.98728	B.1.1.315	False	False	V3-LOCOST
QEUH-A33750						0.96033	B.1.177.4	False	False	V3-LOCOST
MILK-A6A4FF						0.97251	B.1.177	False	False	V3-LOCOST
MILK-A6A538						0.97797	B.1.177.4	False	False	V3-LOCOST
MILK-A6A5ED						0.98005	B.1.177	False	False	V3-LOCOST
MILK-A6A671						0.9604	B.1.160.2	False	False	V3-LOCOST
MILK-A6A4C2						0.98735	B.1.177	False	False	V3-LOCOST
MILK-A6A583						0.98731	B.1.177	False	False	V3-LOCOST
MILK-A6A6BD						0.98728	B.1.160	False	False	V3-LOCOST
MILK-A6A635						0.98005	B.1.177	False	False	V3-LOCOST
MILK-A6A556						0.97161	B.1.1.279	False	False	V3-LOCOST
MILK-A6A653						0.98005	B.1.177.10	False	False	V3-LOCOST
MILK-A6A5CF						0.99705	B.1.1.189	False	False	V3-LOCOST
MILK-A6A662						0.97111	B.1.1.196	False	False	V3-LOCOST
MILK-A6A44A						0.97985	B.1	False	False	V3-LOCOST
MILK-A6A574						0.99541	B.1.1.311	False	False	V3-LOCOST
MILK-A6A486						0.98735	B.1.177.19	False	False	V3-LOCOST
MILK-A6A5FC						0.9613	B.1.1.307	False	False	V3-LOCOST
MILK-A6A5DE						0.98771	B.1.1.311	False	False	V3-LOCOST
MILK-A6A5A1						0.98735	B.1.177	False	False	V3-LOCOST
MILK-A6A459						0.98731	B.1.236	False	False	V3-LOCOST
MILK-A6A4B3						0.98728	B.1.177	False	False	V3-LOCOST
MILK-A6A644						0.97037	B.1.1.189	False	False	V3-LOCOST
MILK-A6A50B						0.98005	B.1.177	False	False	V3-LOCOST
MILK-A6A626						0.98005	B.1.177.10	False	False	V3-LOCOST
MILK-A6A714						0.97128	B.1.258	False	False	V3-LOCOST
MILK-A6A565						0.97017	B.1.1.277	False	False	V3-LOCOST
MILK-A6A529						0.97111	B.1.177	False	False	V3-LOCOST
MILK-A6A2F5						0.96301	B.1.177	False	False	V3-LOCOST
MILK-A6A0BF						0.9774	B.1.177	False	False	V3-LOCOST
MILK-A6A27D						0.97764	B.1.177	False	False	V3-LOCOST
MILK-A6A107						0.98678	B.1	False	False	V3-LOCOST
MILK-A6A240						0.98728	B.1.160	False	False	V3-LOCOST
MILK-A6A073						0.98735	B.1.177.17	False	False	V3-LOCOST
MILK-A6A468						0.98728	B.1.177	False	False	V3-LOCOST
MILK-A6A3F2						0.98862	B.1.1.279	False	False	V3-LOCOST
MILK-A6A398						0.97881	B.1.177.7	False	False	V3-LOCOST
MILK-A6A116						0.98731	B.1.177	False	False	V3-LOCOST
MILK-A6A29B						0.97804	B.1.177.4	False	False	V3-LOCOST
MILK-A6A28C						0.90298	B.1.1.311	False	False	V3-LOCOST
MILK-A6A310						0.97074	B.1.177.4	False	False	V3-LOCOST
MILK-A6A36B						0.98724	B.1.177	False	False	V3-LOCOST
MILK-A6A26E						0.97767	B.1.177	False	False	V3-LOCOST
MILK-A6A0FB						0.99699	B.1.177	False	False	V3-LOCOST
MILK-A6A3E3						0.99494	B.1.177.11	False	False	V3-LOCOST
MILK-A6A0EC						0.9779	B.1.177.4	False	False	V3-LOCOST
MILK-A6A0CE						0.97703	B.1.160	False	False	V3-LOCOST
MILK-A6A3C5						0.95882	B.1.177.4	False	False	V3-LOCOST
MILK-A6A4A4						0.94248	B.1.177	False	False	V3-LOCOST
MILK-A6A41D						0.97841	B.1.1.196	False	False	V3-LOCOST
MILK-A6A40E						0.98735	B.1.177.16	False	False	V3-LOCOST
MILK-A6A222						0.98721	B.1.177	False	False	V3-LOCOST
MILK-A6A2E6						0.9774	B.1.1.138	False	False	V3-LOCOST
MILK-A6A3D4						0.98724	B.1.177	False	False	V3-LOCOST
MILK-A6A37A						0.9774	B.1.177	False	False	V3-LOCOST
MILK-A6A35C						0.91798	B.1.160	False	False	V3-LOCOST
MILK-A6A2AA						0.96743	B.1.362	False	False	V3-LOCOST
MILK-A6A2B9						0.98721	B.1.1.315	False	False	V3-LOCOST
MILK-B0505B						0.98728	B.1.177.7	False	False	V3-LOCOST
MILK-B051FE						0.98735	B.1.177	False	False	V3-LOCOST
MILK-B05097						0.98724	B.1.177	False	False	V3-LOCOST
MILK-B051EF						0.98721	B.1.177	False	False	V3-LOCOST
MILK-B0503D						0.98735	B.1.177	False	False	V3-LOCOST
MILK-B05194						0.98728	B.1.177	False	False	V3-LOCOST
MILK-B051A3						0.98728	B.1.177	False	False	V3-LOCOST
MILK-B051B2						0.98062	B.1.258.12	False	False	V3-LOCOST
MILK-B050D3						0.95989	B.1.1.37	False	False	V3-LOCOST
MILK-B05079						0.98735	B.1.177	False	False	V3-LOCOST
MILK-B051C1						0.98728	B.1.177	False	False	V3-LOCOST
MILK-B05149						0.98735	B.1.177	False	False	V3-LOCOST
MILK-B0548C						0.98735	B.1.1	False	False	V3-LOCOST
MILK-B05246						0.96749	B.1.36.16	False	False	V3-LOCOST
MILK-B0512B						0.98721	B.1.177.2	False	False	V3-LOCOST
MILK-B0547D						0.96029	B.1.1.240	False	False	V3-LOCOST
MILK-B050C4						0.98735	B.1.177	False	False	V3-LOCOST
MILK-B0504C						0.98718	B.1.177	False	False	V3-LOCOST
MILK-B0506A						0.99692	B.1.177	False	False	V3-LOCOST
MILK-B05237						0.96964	B.1.160	False	False	V3-LOCOST
MILK-B05088						0.98735	B.1.177	False	False	V3-LOCOST
MILK-B0502E						0.98714	B.1.36.17	False	False	V3-LOCOST
MILK-B054AA						0.98728	B.1.1.240	False	False	V3-LOCOST
MILK-B05431						0.98728	B.1.1.240	False	False	V3-LOCOST
MILK-B0511C						0.97767	B.1.1.37	False	False	V3-LOCOST
MILK-B051D0						0.95022	B.1.235	False	False	V3-LOCOST
MILK-B05167						0.97981	B.1.36	False	False	V3-LOCOST
MILK-B0510D						0.9779	B.1.177.4	False	False	V3-LOCOST
MILK-B050E2						0.97804	B.1.177.4	False	False	V3-LOCOST
MILK-B0501F						0.98735	B.1.177.18	False	False	V3-LOCOST
MILK-B050F1						0.98735	B.1.177	False	False	V3-LOCOST
MILK-B054B9						0.98728	B.1.177	False	False	V3-LOCOST
MILK-B050B5						0.97804	B.1.177.4	False	False	V3-LOCOST
MILK-B05273						0.94988	B.1.177.18	False	False	V3-LOCOST
MILK-B0539E						0.9776	B.1.1.37	False	False	V3-LOCOST
MILK-B05343						0.93977	B.1.177	False	False	V3-LOCOST
MILK-B05316						0.97877	B.1.177.7	False	False	V3-LOCOST
MILK-B054E6						0.98728	B.1.177.18	False	False	V3-LOCOST
MILK-B05334						0.96739	B.1.177.6	False	False	V3-LOCOST
MILK-B0553E						0.97727	B.1.177	False	False	V3-LOCOST
MILK-B05510						0.96736	B.1.177	False	False	V3-LOCOST
MILK-B053F8						0.96913	B.1.177.3	False	False	V3-LOCOST
MILK-B0538F						0.97707	B.1.177	False	False	V3-LOCOST
MILK-B0546E						0.98728	B.1.160.6	False	False	V3-LOCOST
MILK-B053DA						0.9774	B.1.177	False	False	V3-LOCOST
MILK-B05598						0.96739	B.1.177	False	False	V3-LOCOST
MILK-B052A0						0.9681	B.1.1.163	False	False	V3-LOCOST
MILK-B05264						0.96625	B.1.1	False	False	V3-LOCOST
MILK-B052FB						0.95942	B.1.160.6	False	False	V3-LOCOST
MILK-B052CE						0.95735	B.1.258	False	False	V3-LOCOST
MILK-B05413						0.98708	B.1.258.7	False	False	V3-LOCOST
MILK-B05352						0.96977	B.1.177.4	False	False	V3-LOCOST
MILK-B054F5						0.9778	B.1.258.12	False	False	V3-LOCOST
MILK-B052DD						0.96786	B.1.177	False	False	V3-LOCOST
MILK-B0545F						0.96733	B.1.1.315	False	False	V3-LOCOST
MILK-B053BC						0.9774	B.1.177	False	False	V3-LOCOST
MILK-B054D7						0.98728	B.1.177.16	False	False	V3-LOCOST
MILK-B05501						0.97593	B.1.177	False	False	V3-LOCOST
MILK-B053E9						0.96746	B.1.177	False	False	V3-LOCOST
MILK-B052BF						0.91614	B.1.1.279	False	False	V3-LOCOST
MILK-B053CB						0.97797	B.1.177.4	False	False	V3-LOCOST
CAMC-B234E2						0.98728	B.1.177	False	False	V3-LOCOST
CAMC-B232AC						0.97874	B.1.177	False	False	V3-LOCOST
CAMC-B23163						0.95762	B.1.1.198	False	False	V3-LOCOST
CAMC-B23172						0.98728	B.1.177	False	False	V3-LOCOST
CAMC-B23127						0.98698	B.1.177	False	False	V3-LOCOST
CAMC-B23075						0.97834	B.1.177.4	False	False	V3-LOCOST
CAMC-B2327F						0.98721	B.1.177	False	False	V3-LOCOST
CAMC-B234D3						0.96307	B.1.177	False	False	V3-LOCOST
CAMC-B234F1						0.98735	B.1.218	False	False	V3-LOCOST
CAMC-B231AF						0.96401	B.1.177	False	False	V3-LOCOST
CAMC-B23224						0.98735	B.1.177	False	False	V3-LOCOST
CAMC-B230FD						0.98728	B.1.177	False	False	V3-LOCOST
CAMC-B231CD						0.94928	B.1.1.198	False	False	V3-LOCOST
CAMC-B234C4						0.98721	B.1.177	False	False	V3-LOCOST
CAMC-B232CA						0.98731	B.1.177.9	False	False	V3-LOCOST
CAMC-B23215						0.98728	B.1.177	False	False	V3-LOCOST
CAMC-B23084						0.98728	B.1.1.37	False	False	V3-LOCOST
CAMC-B230EE						0.98735	B.1.36	False	False	V3-LOCOST
CAMC-B23181						0.98728	B.1.177	False	False	V3-LOCOST
CAMC-B231BE						0.97774	B.1.1.37	False	False	V3-LOCOST
CAMC-B23118						0.9779	B.1.177	False	False	V3-LOCOST
CAMC-B23233						0.98701	B.1.1.170	False	False	V3-LOCOST
CAMC-B23567						0.98728	B.1.177	False	False	V3-LOCOST
CAMC-B231DC						0.98728	B.1.36.17	False	False	V3-LOCOST
CAMC-B23330						0.97777	B.1.177.4	False	False	V3-LOCOST
CAMC-B2301B						0.98735	B.1.177.16	False	False	V3-LOCOST
CAMC-B235B2						0.97767	B.1.177	False	False	V3-LOCOST
CAMC-B2300C						0.98728	B.1.177	False	False	V3-LOCOST
CAMC-B2344C						0.98735	B.1.1.4	False	False	V3-LOCOST
CAMC-B2339A						0.96933	B.1.146	False	False	V3-LOCOST
CAMC-B2343D						0.98721	B.1.1.4	False	False	V3-LOCOST
CAMC-B23479						0.98735	B.1.36.17	False	False	V3-LOCOST
CAMC-B23585						0.98728	B.1.235	False	False	V3-LOCOST
CAMC-B233D6						0.97774	B.1.1	False	False	V3-LOCOST
CAMC-B2302A						0.98728	B.1.177	False	False	V3-LOCOST
CAMC-B22FF1						0.98721	B.1.177	False	False	V3-LOCOST
CAMC-B234A6						0.98728	B.1.177	False	False	V3-LOCOST
CAMC-B23048						0.98728	B.1.221	False	False	V3-LOCOST
CAMC-B233B8						0.90656	B.1.177.18	False	False	V3-LOCOST
CAMC-B23497						0.93214	B.1.160	False	False	V3-LOCOST
CAMC-B235C1						0.98671	B.1.1.7	False	False	V3-LOCOST
CAMC-B2334F						0.98735	B.1.177	False	False	V3-LOCOST
CAMC-B2336D						0.93331	B.1.258.5	False	False	V3-LOCOST
CAMC-B2346A						0.99692	B.1.1.311	False	False	V3-LOCOST
CAMC-B2353A						0.9686	B.1.1.240	False	False	V3-LOCOST
CAMC-B233A9						0.98718	B.1.160	False	False	V3-LOCOST
CAMC-B231FA						0.99695	B.1.177.10	False	False	V3-LOCOST
CAMC-B2338B						0.98721	B.1.1.315	False	False	V3-LOCOST
CAMC-B2337C						0.98724	B.1.146	False	False	V3-LOCOST
CAMC-B23488						0.97677	B.1.1.198	False	False	V3-LOCOST
CAMC-B233C7						0.98671	B.1.1.7	False	False	V3-LOCOST
CAMC-B2335E						0.98714	B.1.258.5	False	False	V3-LOCOST
CAMC-B235A3						0.98721	B.1.177	False	False	V3-LOCOST
CAMC-B2345B						0.98728	B.1.36.17	False	False	V3-LOCOST
CAMC-B23558						0.97807	B.1.1.240	False	False	V3-LOCOST
MILK-B598E7						0.96676	B.1.1.7	False	False	V3-LOCOST
MILK-B59823						0.96743	B.1.177	False	False	V3-LOCOST
MILK-B59708						0.96739	B.1.177	False	False	V3-LOCOST
MILK-B59920						0.97734	B.1.177	False	False	V3-LOCOST
MILK-B5998A						0.97727	B.1.177.4	False	False	V3-LOCOST
MILK-B596FC						0.98735	B.1.177	False	False	V3-LOCOST
MILK-B5986F						0.98728	B.1.177	False	False	V3-LOCOST
MILK-B59753						0.97657	B.1.177	False	False	V3-LOCOST
MILK-B597DB						0.9774	B.1.177	False	False	V3-LOCOST
MILK-B5987E						0.9773	B.1.177	False	False	V3-LOCOST
MILK-B59726						0.9774	B.1.177.8	False	False	V3-LOCOST
MILK-B5993F						0.98728	B.1.177.26	False	False	V3-LOCOST
MILK-B598BA						0.96739	B.1.177	False	False	V3-LOCOST
MILK-B59674						0.96746	B.1.177	False	False	V3-LOCOST
MILK-B59850						0.96086	B.1.258.3	False	False	V3-LOCOST
MILK-B596ED						0.96719	B.1.36.17	False	False	V3-LOCOST
MILK-B59717						0.96746	B.1.177	False	False	V3-LOCOST
MILK-B596B0						0.96746	B.1.177.17	False	False	V3-LOCOST
MILK-B5988D						0.96739	B.1.177	False	False	V3-LOCOST
MILK-B596A1						0.97734	B.1.177	False	False	V3-LOCOST
MILK-B5989C						0.97727	B.1.36.17	False	False	V3-LOCOST
MILK-B5979F						0.96582	B.1.1.311	False	False	V3-LOCOST
MILK-B597CC						0.96733	B.1.177	False	False	V3-LOCOST
MILK-B59780						0.95912	B.1.177	False	False	V3-LOCOST
MILK-B59735						0.97663	B.1.1.7	False	False	V3-LOCOST
MILK-B5995D						0.94968	B.1.177	False	False	V3-LOCOST
MILK-B59832						0.98735	B.1.177	False	False	V3-LOCOST
MILK-B59814						0.96746	B.1.177.11	False	False	V3-LOCOST
MILK-B597AE						0.94767	B.1.1.303	False	False	V3-LOCOST
MILK-B59744						0.95809	B.1.36	False	False	V3-LOCOST
MILK-B596DE						0.96733	B.1.1.37	False	False	V3-LOCOST
MILK-B598AB						0.96746	B.1.1.315	False	False	V3-LOCOST
MILK-B59911						0.95969	B.1.177	False	False	V3-LOCOST
MILK-B59762						0.9853	B.1.177	False	False	V3-LOCOST
MILK-B59805						0.95942	B.1.1.26	False	False	V3-LOCOST
MILK-B596CF						0.94724	B.1.177	False	False	V3-LOCOST
MILK-B59841						0.9773	B.1.1.37	False	False	V3-LOCOST
QEUH-A01C5C						0.91604	B.1.177	False	False	V3-LOCOST
MILK-B59A5A						0.97723	B.1.1.240	False	False	V3-LOCOST
MILK-B599D5						0.98728	B.1.177	False	False	V3-LOCOST
MILK-B59B0C						0.97727	B.1.177	False	False	V3-LOCOST
MILK-B59B48						0.98728	B.1.177	False	False	V3-LOCOST
MILK-B59A3C						0.91654	B.1.177.16	False	False	V3-LOCOST
MILK-B59B75						0.98735	B.1.177	False	False	V3-LOCOST
MILK-B59AB4						0.95772	B.1.177.16	False	False	V3-LOCOST
MILK-B59B57						0.93264	B.1.177	False	False	V3-LOCOST
MILK-B59AC3						0.94171	B.1.177	False	False	V3-LOCOST
MILK-B59AF0						0.98735	B.1.177	False	False	V3-LOCOST
MILK-B59A2D						0.9774	B.1.177	False	False	V3-LOCOST
MILK-B59A0F						0.98731	B.1.177	False	False	V3-LOCOST
MILK-B59A69						0.96789	B.1.177	False	False	V3-LOCOST
MILK-B59AE1						0.94178	B.1.177.17	False	False	V3-LOCOST
MILK-B59BDF						0.9774	B.1.1.311	False	False	V3-LOCOST
MILK-B5996C						0.96796	B.1.177.9	False	False	V3-LOCOST
MILK-B59A4B						0.9774	B.1.177	False	False	V3-LOCOST
MILK-B59C81						0.90636	B.1.177	False	False	V3-LOCOST
MILK-B59C72						0.98728	B.1.177	False	False	V3-LOCOST
MILK-B59B2A						0.95792	B.1.177	False	False	V3-LOCOST
MILK-B59BA2						0.98711	B.1.177.17	False	False	V3-LOCOST
MILK-B599B7						0.97734	B.1.177	False	False	V3-LOCOST
MILK-B59BFD						0.9774	B.1.177.17	False	False	V3-LOCOST
MILK-B59C27						0.97717	B.1.177	False	False	V3-LOCOST
MILK-B59B84						0.96733	B.1.177	False	False	V3-LOCOST
MILK-B59BC0						0.95966	B.1.177	False	False	V3-LOCOST
MILK-B59C09						0.9774	B.1.177	False	False	V3-LOCOST
MILK-B59999						0.98135	B.1.177.16	False	False	V3-LOCOST
MILK-B59C18						0.90589	B.1.177	False	False	V3-LOCOST
MILK-B59BEE						0.97874	B.1.177	False	False	V3-LOCOST
MILK-B599F3						0.9774	B.1.177	False	False	V3-LOCOST
QEUH-A01AE9						0.96733	B.1.1.308	False	False	V3-LOCOST
QEUH-A01B8C						0.97737	B.1.1.315	False	False	V3-LOCOST
QEUH-A01AAD						0.98982	B.1.240	False	False	V3-LOCOST
QEUH-A016C7						0.9857	B.1.1.311	False	False	V3-LOCOST
QEUH-A016A9						0.96568	B.1.1.311	False	False	V3-LOCOST
QEUH-A01B22						0.98735	B.1.1.51	False	False	V3-LOCOST
QEUH-A01B04						0.99705	B.1.177	False	False	V3-LOCOST
QEUH-A0168B						0.98524	B.1.36	False	False	V3-LOCOST
QEUH-A01B7D						0.98082	B.1.258.3	False	False	V3-LOCOST
QEUH-A0164F						0.97734	B.1.177	False	False	V3-LOCOST
QEUH-A0167C						0.9067	B.1.177	False	False	V3-LOCOST
QEUH-A01867						0.96602	B.1.177.17	False	False	V3-LOCOST
QEUH-A01BB9						0.96451	B.1.1.308	False	False	V3-LOCOST
QEUH-A016D6						0.98728	B.1.258	False	False	V3-LOCOST
QEUH-A01A70						0.94968	B.1.177	False	False	V3-LOCOST
QEUH-A01BAA						0.98735	B.1.177.17	False	False	V3-LOCOST
QEUH-A01788						0.97874	B.1.36	False	False	V3-LOCOST
QEUH-A01BE6						0.9854	B.1.1.311	False	False	V3-LOCOST
QEUH-A018B2						0.98818	B.1.1.307	False	False	V3-LOCOST
QEUH-A01858						0.98711	B.1.177	False	False	V3-LOCOST
QEUH-A01B5F						0.96582	B.1.1.311	False	False	V3-LOCOST
QEUH-A01797						0.95855	B.1.1.307	False	False	V3-LOCOST
QEUH-A01ABC						0.96739	B.1.177	False	False	V3-LOCOST
QEUH-A015E8						0.98728	B.1.177	False	False	V3-LOCOST
QEUH-A01630						0.97734	B.1.36.17	False	False	V3-LOCOST
QEUH-A014AF						0.94151	B.1.177.11	False	False	V3-LOCOST
QEUH-A01A52						0.95186	B.1.235	False	False	V3-LOCOST
QEUH-A01894						0.98735	B.1.177	False	False	V3-LOCOST
QEUH-A0169A						0.95912	B.1.177	False	False	V3-LOCOST
QEUH-A017A6						0.97469	B.1.177	False	False	V3-LOCOST
QEUH-A01B6E						0.99702	B.1.1.253	False	False	V3-LOCOST
QEUH-A01BD7						0.96746	B.1.177	False	False	V3-LOCOST
QEUH-A015F7						0.98567	B.1.1.311	False	False	V3-LOCOST
QEUH-A01A34						0.91031	B.1.177	False	False	V3-LOCOST
QEUH-A0165E						0.99699	B.1.177	False	False	V3-LOCOST
QEUH-A01612						0.9846	B.1.177.4	False	False	V3-LOCOST
CAMC-BBDB33						0.98728	B.1.177.4	False	False	V3-LOCOST
CAMC-BBDC9A						0.98159	B.1.177.18	False	False	V3-LOCOST
CAMC-BBDD4C						0.94235	B.1.88.1	False	False	V3-LOCOST
CAMC-BBDD00						0.98735	B.1.177	False	False	V3-LOCOST
CAMC-BBDAFA						0.97218	B.1.177	False	False	V3-LOCOST
CAMC-BBDDC4						0.95802	B.1.177	False	False	V3-LOCOST
CAMC-BBDEC1						0.94814	B.1.177	False	False	V3-LOCOST
CAMC-BBDE2B						0.98728	B.1.160	False	False	V3-LOCOST
CAMC-BBDCC7						0.96746	B.1.1.315	False	False	V3-LOCOST
CAMC-BBDE49						0.98735	B.1.177.9	False	False	V3-LOCOST
CAMC-BBDDF1						0.98735	B.1.177	False	False	V3-LOCOST
CAMC-BBDE58						0.98155	B.1.177	False	False	V3-LOCOST
CAMC-BBDB51						0.98775	B.1.258	False	False	V3-LOCOST
CAMC-BBDE67						0.97777	B.1.1.315	False	False	V3-LOCOST
CAMC-BBDB06						0.9772	B.1.177.9	False	False	V3-LOCOST
CAMC-BBDD3D						0.99538	B.1.177	False	False	V3-LOCOST
CAMC-BBDB7F						0.98731	B.1.177.17	False	False	V3-LOCOST
CAMC-BBDB15						0.98728	B.1.160	False	False	V3-LOCOST
CAMC-BBDDD3						0.98735	B.1.177	False	False	V3-LOCOST
CAMC-BBDE76						0.95012	B.1.177.4	False	False	V3-LOCOST
CAMC-BBDB60						0.97871	B.1.177.17	False	False	V3-LOCOST
CAMC-BBE006						0.91744	B.1.1.37	False	False	V3-LOCOST
CAMC-BBE1A9						0.92123	B.1.177	False	False	V3-LOCOST
CAMC-BBE437						0.93659	B.1.160.2	False	False	V3-LOCOST
CAMC-BBE21F						0.95882	B.1.177	False	False	V3-LOCOST
CAMC-BBEEC0						0.93053	B.1.177.4	False	False	V3-LOCOST
CAMC-BBE428						0.93981	B.1.160	False	False	V3-LOCOST
CAMC-BBE1F4						0.9461	B.1.177	False	False	V3-LOCOST
CAMC-BBE08E						0.96733	B.1.177	False	False	V3-LOCOST
CAMC-BBE4CE						0.97734	B.1.177.9	False	False	V3-LOCOST
CAMC-BBE65F						0.96746	B.1.36.17	False	False	V3-LOCOST
CAMC-BBE455						0.98735	B.1.177	False	False	V3-LOCOST
CAMC-BBE033						0.96679	B.1.177.18	False	False	V3-LOCOST
MILK-11CA02C						0.96056	B.1.1.7	False	False	V3-LOCOST
MILK-11C9BC2						0.99635	B.1.1.7	False	False	V3-LOCOST
MILK-11CA00E						0.99605	B.1.1.7	False	False	V3-LOCOST
MILK-11CA280						0.99642	B.1.1.7	False	False	V3-LOCOST
MILK-11CA5F0						0.99635	B.1.1.7	False	False	V3-LOCOST
MILK-11C9BE0						0.99642	B.1.1.7	False	False	V3-LOCOST
MILK-11CA068						0.98708	B.1.1.7	False	False	V3-LOCOST
MILK-11C9B4A						0.99622	B.1.1.7	False	False	V3-LOCOST
MILK-11CA262						0.99635	B.1.1.7	False	False	V3-LOCOST
MILK-11C9B95						0.99635	B.1.1.7	False	False	V3-LOCOST
MILK-11CA086						0.99635	B.1.1.7	False	False	V3-LOCOST
MILK-11C9B86						0.98731	B.1.160	False	False	V3-LOCOST
MILK-11CA2EA						0.99642	B.1.1.7	False	False	V3-LOCOST
MILK-11CA657						0.99632	B.1.1.7	False	False	V3-LOCOST
MILK-11CA253						0.99635	B.1.1.7	False	False	V3-LOCOST
MILK-11C9BA4						0.9149	B.1.177.4	False	False	V3-LOCOST
MILK-11C9B68						0.99642	B.1.1.7	False	False	V3-LOCOST
MILK-11CA305						0.99635	B.1.1.7	False	False	V3-LOCOST
MILK-11C9B59						0.98761	B.1.177.4	False	False	V3-LOCOST
MILK-11CA62A						0.99632	B.1.1.7	False	False	V3-LOCOST
MILK-11CA01D						0.99632	B.1.1.7	False	False	V3-LOCOST
MILK-11CA2BD						0.99642	B.1.1.7	False	False	V3-LOCOST
MILK-11CA29F						0.97894	B.1.1.7	False	False	V3-LOCOST
MILK-11C9BD1						0.96046	B.1.1.7	False	False	V3-LOCOST
MILK-11CA60C						0.99642	B.1.1.7	False	False	V3-LOCOST
MILK-11CA5D2						0.99635	B.1.1.7	False	False	V3-LOCOST
MILK-11CA314						0.99642	B.1.1.7	False	False	V3-LOCOST
MILK-11C9C0B						0.99635	B.1.1.7	False	False	V3-LOCOST
MILK-11CA059						0.99635	B.1.1.7	False	False	V3-LOCOST
MILK-11CA2CC						0.99642	B.1.1.7	False	False	V3-LOCOST
MILK-11CA639						0.99632	B.1.1.7	False	False	V3-LOCOST
MILK-11CA03B						0.99642	B.1.1.7	False	False	V3-LOCOST
MILK-11CA2DB						0.92374	B.1.1.7	False	False	V3-LOCOST
MILK-11CA2F9						0.99642	B.1.1.7	False	False	V3-LOCOST
MILK-11CA61B						0.99635	B.1.1.7	False	False	V3-LOCOST
MILK-11C9B77						0.99635	B.1.1.7	False	False	V3-LOCOST
MILK-11CA5E1						0.92454	B.1.1.7	False	False	V3-LOCOST
MILK-11C9FF3						0.98915	B.1.351	False	False	V3-LOCOST
MILK-11CA1CF						0.98641	B.1.1.7	False	False	V3-LOCOST
MILK-11C9B3B						0.99635	B.1.1.7	False	False	V3-LOCOST
MILK-11CA5C3						0.99635	B.1.1.7	False	False	V3-LOCOST
MILK-11CA44E						0.99642	B.1.1.7	False	False	V3-LOCOST
MILK-11CA208						0.99511	B.1.1.7	False	False	V3-LOCOST
MILK-11CA53C						0.99642	B.1.1.7	False	False	V3-LOCOST
MILK-11CA587						0.99638	B.1.1.7	False	False	V3-LOCOST
MILK-11C9B2C						0.99628	B.1.1.7	False	False	V3-LOCOST
MILK-11CA45D						0.99635	B.1.1.7	False	False	V3-LOCOST
MILK-11CA55A						0.98373	B.1.1.7	False	False	V3-LOCOST
MILK-11CA51E						0.99635	B.1.1.7	False	False	V3-LOCOST
MILK-11CA226						0.99635	B.1.1.7	False	False	V3-LOCOST
MILK-11CA52D						0.977	B.1.1.7	False	False	V3-LOCOST
MILK-11C9B1D						0.99642	B.1.1.7	False	False	V3-LOCOST
MILK-11CA47B						0.99635	B.1.1.7	False	False	V3-LOCOST
MILK-11CA54B						0.98895	B.1.1.7	False	False	V3-LOCOST
MILK-11CA4F3						0.98641	B.1.1.7	False	False	V3-LOCOST
MILK-11CA4C6						0.92611	B.1.1.7	False	False	V3-LOCOST
MILK-11C9B0E						0.99642	B.1.1.7	False	False	V3-LOCOST
MILK-11CA569						0.99638	B.1.1.7	False	False	V3-LOCOST
MILK-11CA235						0.99468	B.1.1.7	False	False	V3-LOCOST
MILK-11CA4A8						0.99635	B.1.1.7	False	False	V3-LOCOST
MILK-11CA499						0.99635	B.1.1.7	False	False	V3-LOCOST
MILK-11C9AE3						0.99635	B.1.1.7	False	False	V3-LOCOST
MILK-11CA1DE						0.99638	B.1.1.7	False	False	V3-LOCOST
MILK-11CA4E4						0.98694	B.1.2	False	False	V3-LOCOST
MILK-11CA43F						0.99642	B.1.1.7	False	False	V3-LOCOST
MILK-11CA596						0.99638	B.1.1.7	False	False	V3-LOCOST
MILK-11CA1FC						0.99642	B.1.1.7	False	False	V3-LOCOST
MILK-11CA1B0						0.95969	B.1.1.7	False	False	V3-LOCOST
MILK-11CA411						0.99638	B.1.1.7	False	False	V3-LOCOST
MILK-11C9CA1						0.99635	B.1.1.7	False	False	V3-LOCOST
MILK-11CA4B7						0.95973	B.1.1.7	False	False	V3-LOCOST
MILK-11C9AF2						0.98647	B.1.1.7	False	False	V3-LOCOST
MILK-11CA5A5						0.99635	B.1.1.7	False	False	V3-LOCOST
MILK-11C9CB0						0.99444	B.1.1.7	False	False	V3-LOCOST
MILK-11CA244						0.99642	B.1.1.7	False	False	V3-LOCOST
MILK-11CA578						0.99705	B.1.177	False	False	V3-LOCOST
MILK-11CA50F						0.99635	B.1.1.7	False	False	V3-LOCOST
MILK-11CA46C						0.99635	B.1.1.7	False	False	V3-LOCOST
MILK-11CA420						0.99642	B.1.1.7	False	False	V3-LOCOST
MILK-11C9AD4						0.99635	B.1.1.7	False	False	V3-LOCOST
MILK-11CA5B4						0.99642	B.1.1.7	False	False	V3-LOCOST
MILK-11CA217						0.99642	B.1.1.7	False	False	V3-LOCOST
CAMC-11D4A5E						0.98708	B.1.1.7	False	False	V3-LOCOST
CAMC-11D49E8						0.99638	B.1.1.7	False	False	V3-LOCOST
CAMC-11D4A03						0.99391	B.1.1.7	False	False	V3-LOCOST
CAMC-11D38FB						0.99642	B.1.1.7	False	False	V3-LOCOST
CAMC-11D3D47						0.99638	B.1.1.7	False	False	V3-LOCOST
CAMC-11D499D						0.98902	C.16	False	False	V3-LOCOST
CAMC-11D4C2B						0.99642	B.1.1.7	False	False	V3-LOCOST
CAMC-11D497F						0.99642	B.1.1.7	False	False	V3-LOCOST
CAMC-11D3CFF						0.97663	B.1.1.7	False	False	V3-LOCOST
CAMC-11D498E						0.99642	B.1.1.7	False	False	V3-LOCOST
CAMC-11D4BF1						0.99642	B.1.1.7	False	False	V3-LOCOST
CAMC-11D3916						0.99638	B.1.1.7	False	False	V3-LOCOST
CAMC-11D4C1C						0.99635	B.1.1.7	False	False	V3-LOCOST
CAMC-11D4A30						0.99642	B.1.1.7	False	False	V3-LOCOST
CAMC-11D3D1A						0.98909	B.1.1.7	False	False	V3-LOCOST
CAMC-11D49AC						0.98748	B.1.1.7	False	False	V3-LOCOST
CAMC-11D4B88						0.99642	B.1.1.7	False	False	V3-LOCOST
CAMC-11D3D56						0.99642	B.1.1.7	False	False	V3-LOCOST
CAMC-11D4A8B						0.99642	B.1.1.7	False	False	V3-LOCOST
CAMC-11D4B79						0.99642	B.1.1.7	False	False	V3-LOCOST
CAMC-11D38DD						0.99642	B.1.1.7	False	False	V3-LOCOST
CAMC-11D38EC						0.99642	B.1.1.7	False	False	V3-LOCOST
CAMC-11D49BB						0.99642	B.1.1.7	False	False	V3-LOCOST
CAMC-11D4BD3						0.99638	B.1.1.7	False	False	V3-LOCOST
CAMC-11D3D29						0.98912	B.1.1.7	False	False	V3-LOCOST
CAMC-11D4BA6						0.99635	B.1.1.7	False	False	V3-LOCOST
CAMC-11D454E						0.99642	B.1.1.7	False	False	V3-LOCOST
CAMC-11D4A6D						0.99642	B.1.1.7	False	False	V3-LOCOST
CAMC-11D49CA						0.99642	B.1.1.7	False	False	V3-LOCOST
CAMC-11D4AA9						0.98108	B.1.1.7	False	False	V3-LOCOST
CAMC-11D4BB5						0.99642	B.1.1.7	False	False	V3-LOCOST
CAMC-11D4BE2						0.98654	B.1.1.7	False	False	V3-LOCOST
CAMC-11D4A12						0.98808	B.1.1.7	False	False	V3-LOCOST
CAMC-11D3D38						0.99642	B.1.1.7	False	False	V3-LOCOST
CAMC-11D4A9A						0.99642	B.1.1.7	False	False	V3-LOCOST
CAMC-11D4BC4						0.99638	B.1.1.7	False	False	V3-LOCOST
CAMC-11D49D9						0.99642	B.1.1.7	False	False	V3-LOCOST
CAMC-11D45B7						0.99642	B.1.1.7	False	False	V3-LOCOST
CAMC-11D3D0B						0.99642	B.1.1.7	False	False	V3-LOCOST
CAMC-11D4A4F						0.99642	B.1.1.7	False	False	V3-LOCOST
CAMC-11D4A21						0.99648	B.1.1.7	False	False	V3-LOCOST
CAMC-11D4960						0.98664	B.1.1.7	False	False	V3-LOCOST
CAMC-11D4B97						0.99642	B.1.1.7	False	False	V3-LOCOST
CAMC-11D3907						0.99642	B.1.1.7	False	False	V3-LOCOST
CAMC-11D49F7						0.97968	B.1.1.7	False	False	V3-LOCOST
CAMC-11D4A7C						0.9693	B.1.1.7	False	False	V3-LOCOST
CAMC-11D3AC8						0.99585	B.1.1.7	False	False	V3-LOCOST
CAMC-11D3AF5						0.99568	B.1.1.7	False	False	V3-LOCOST
CAMC-11D35E5						0.9766	B.1.1.7	False	False	V3-LOCOST
CAMC-11D3AE6						0.98647	B.1.1.7	False	False	V3-LOCOST
CAMC-11D3B89						0.99642	B.1.1.7	False	False	V3-LOCOST
CAMC-11D364C						0.99635	B.1.1.7	False	False	V3-LOCOST
CAMC-11D356D						0.98664	B.1.1.7	False	False	V3-LOCOST
CAMC-11D357C						0.99638	B.1.1.7	False	False	V3-LOCOST
CAMC-11D3B4D						0.95936	B.1.1.7	False	False	V3-LOCOST
CAMC-11D3B2F						0.97646	B.1.1.7	False	False	V3-LOCOST
CAMC-11D4B1F						0.99635	B.1.1.7	False	False	V3-LOCOST
CAMC-11D3A8C						0.99642	B.1.1.7	False	False	V3-LOCOST
CAMC-11D3600						0.9766	B.1.1.7	False	False	V3-LOCOST
CAMC-11D3B3E						0.99635	B.1.1.7	False	False	V3-LOCOST
CAMC-11D359A						0.99635	B.1.1.7	False	False	V3-LOCOST
CAMC-11D4B2E						0.99635	B.1.1.7	False	False	V3-LOCOST
CAMC-11D3A9B						0.99642	B.1.1.7	False	False	V3-LOCOST
CAMC-11D366A						0.99642	B.1.1.7	False	False	V3-LOCOST
CAMC-11D35C7						0.97667	B.1.1.7	False	False	V3-LOCOST
CAMC-11D35F4						0.99642	B.1.1.7	False	False	V3-LOCOST
CAMC-11D3B7A						0.98641	B.1.1.7	False	False	V3-LOCOST
CAMC-11D456C						0.99635	B.1.1.7	False	False	V3-LOCOST
CAMC-11D3AD7						0.98647	B.1.1.7	False	False	V3-LOCOST
CAMC-11D358B						0.98688	B.1.1.7	False	False	V3-LOCOST
CAMC-11D35D6						0.99642	B.1.1.7	False	False	V3-LOCOST
CAMC-11D43DB						0.98647	B.1.1.7	False	False	V3-LOCOST
CAMC-11D362E						0.99642	B.1.1.7	False	False	V3-LOCOST
CAMC-11D3AB9						0.97667	B.1.1.7	False	False	V3-LOCOST
CAMC-11D35A9						0.99632	B.1.1.7	False	False	V3-LOCOST
CAMC-11D3B6B						0.9766	B.1.1.7	False	False	V3-LOCOST
CAMC-11D3B10						0.99642	B.1.1.7	False	False	V3-LOCOST
CAMC-11D4441						0.99632	B.1.1.7	False	False	V3-LOCOST
CAMC-11D363D						0.99595	B.1.1.7	False	False	V3-LOCOST
CAMC-11D3B5C						0.99488	B.1.1.7	False	False	V3-LOCOST
CAMC-11D3530						0.99635	B.1.1.7	False	False	V3-LOCOST
CAMC-11D355E						0.99642	B.1.1.7	False	False	V3-LOCOST
CAMC-11D354F						0.99635	B.1.1.7	False	False	V3-LOCOST
CAMC-11D365B						0.95614	B.1.1.7	False	False	V3-LOCOST
CAMC-11D3BB6						0.98647	B.1.1.7	False	False	V3-LOCOST
CAMC-11D35B8						0.98647	B.1.1.7	False	False	V3-LOCOST
CAMC-11D361F						0.99642	B.1.1.7	False	False	V3-LOCOST
CAMC-11D3679						0.99635	B.1.1.7	False	False	V3-LOCOST
CAMC-11D4405						0.98671	B.1.1.7	False	False	V3-LOCOST
